# Isolation and characterization of bacteriophages that infect *Citrobacter rodentium*, a model pathogen for investigating human intestinal diseases

**DOI:** 10.1101/248153

**Authors:** Carolina M. Mizuno, Tiffany Luong, Robert Cedarstrom, Mart Krupovic, Laurent Debarbieux, Dwayne R. Roach

## Abstract

Enteropathogenic *Escherichia coli* (EPEC) is a major etiology for diarrheal diseases among children. Antibiotics, when used appropriately, are effective; however, their overuse and misuse has led to the rise of antibiotic resistance worldwide. Thus, there are renewed efforts into the development of phage therapy. Due to the drawbacks of EPEC *in vivo* models, a surrogate is the mouse-restricted gut pathgoen *Citrobacter rodentium*. In this study, two new phages CrRp3 and CrRp10, which infect *C. rodentium*, were isolated and characterized. CrRp3 was found to be a new species within the genus *Vectrevirus* and CrRp10 is a new strain within the genus *Tequatrovirus.* Neither phage carries known genes associated with bacterial virulence, antibiotic resistance, or lysogeny. CrRp3 and CrRp10 appear to have independently evolved from *E. coli* phages. CrRp3 appears to be the more ‘potent’ being 24x more likely to find a host cell and has a shorter lytic cycle, while CrRp10 at MOI 0.001 was able to maintain bacterial density below the limit of detection after 18 h. We found that hypoxia (5% O_2_ and 5% CO_2_) inhibited CrRp3 ability to reverse exponential bacterial growth. It is unclear whether the subtle characteristic differences between CrRp3 and CrRp10 will influence treatment efficacy in future phage therapy *in vivo* investigations.
