## Supplementary material for "Isolation and characterization of bacteriophages that infect *Citrobacter rodentium*, a model pathogen for investigating human intestinal diseases": Table S1

### Sheet: Table S1
Supplementary Table S1. Citrobacter phage CrRp3 annotations.
		not present in the reference (K1-5 for CrRp3)
		homologous present, with variation (K1-5 for CrRp3)
	product	related to the citrobacter phage (CR8/CR44b for CrRp3)
CrRp3	LENGTH=44349	GC=45.16
locus_tag	type	location(s;e;str)	lengths (p	g)	genegc	taxon	product	organism	pfam	cog	tigr	(sim;iden)	(qcov;hcov;len;ev)	codons	taxonomy	pseq	gseq
CrRp3-cds1	CDS	1014;1109;1	31	96	36.46	Viruses	hypothetical protein	Enterobacteria phage vB_EcoP_ACG-C91				96;90	100;69;31;4.06e-07	ATG .. TGA	Viruses;dsDNA viruses, no RNA stage;Caudovirales;Podoviridae;Autographivirinae;Sp6likevirus;unclassified Sp6likevirus;Enterobacteria phage vB_EcoP_ACG-C91	MNYEEMYEAYFNSLDEGEEALSFAEFMEALS	ATGAATTACGAAGAAATGTATGAAGCCTACTTCAATTCACTTGATGAAGGAGAAGAAGCATTGTCCTTTGCTGAGTTTATGGAGGCTTTATCATGA
CrRp3-cds2	CDS	1106;1282;1	58	177	37.29	Viruses	hypothetical protein PK1Ep01	Enterobacteria phage K1E				98;96	98;93;57;8.94e-24	ATG .. TAA	Viruses;dsDNA viruses, no RNA stage;Caudovirales;Podoviridae;Autographivirinae;Sp6likevirus;Enterobacteria phage K1E	MILNNRELSALFTLLCYMIRNNELLTDDELALYHRFLNEGWTDTVNQKRDLMKELSNV	ATGATACTAAATAACCGTGAACTATCCGCTCTCTTCACCTTGTTATGCTACATGATTCGTAACAACGAATTACTTACAGATGATGAGTTAGCCTTGTATCATCGCTTTCTTAATGAAGGTTGGACCGATACAGTTAACCAGAAACGTGACTTGATGAAGGAGTTAAGCAATGTTTAA
CrRp3-cds3	CDS	1275;1490;1	71	216	38.43	Viruses	hypothetical protein	Lelliottia phage phD2B				66;44	96;94;69;1.88e-07	ATG .. TAA	Viruses;dsDNA viruses, no RNA stage;Caudovirales;Podoviridae;Autographivirinae;Sp6likevirus;unclassified Sp6likevirus;Lelliottia phage phD2B	MFKHEIYTASASDAREMASAFDGAVNSYNIAPDEEMFIVSITNRFNHERMMSFIHKITPAYDYEEVITNKL	ATGTTTAAACACGAGATTTACACAGCGTCCGCAAGCGATGCACGAGAGATGGCTAGCGCATTTGATGGCGCGGTCAACTCTTACAACATAGCACCGGATGAAGAGATGTTTATTGTAAGCATTACTAACCGCTTTAATCATGAGCGCATGATGTCTTTTATTCACAAAATAACACCTGCTTATGATTATGAAGAAGTAATTACAAATAAACTTTAA
CrRp3-cds4	CDS	1669;2001;1	110	333	44.14	Viruses	putative gene regulation	Enterobacteria phage K1E				91;88	98;100;108;5.42e-46	ATG .. TAA	Viruses;dsDNA viruses, no RNA stage;Caudovirales;Podoviridae;Autographivirinae;Sp6likevirus;Enterobacteria phage K1E	MKRDANAYYELLAATVEAFNERIQYDGIREDDDYSDALHEVVAGNVPHYYHEIFTVMAADGIDIEFDDAGLIPDTKDVTKILQARIYEALYNDVLNDSGVVWYEDEEEEE	ATGAAACGTGATGCAAACGCTTATTATGAACTTCTGGCTGCAACCGTTGAAGCATTCAACGAGCGCATTCAGTACGATGGTATCCGTGAAGATGATGATTATTCTGATGCACTGCATGAGGTTGTAGCCGGCAACGTGCCGCACTACTATCACGAAATCTTTACTGTGATGGCAGCCGATGGCATTGATATCGAATTCGATGATGCTGGCTTGATTCCTGACACTAAGGACGTAACCAAGATTCTACAGGCTCGCATTTATGAGGCGCTTTATAATGATGTGCTGAATGACAGTGGTGTAGTCTGGTATGAAGATGAAGAAGAGGAAGAATAA
CrRp3-cds5	CDS	2004;2117;1	37	114	40.35	Viruses	hypothetical protein EPKV1-cds04	Enterobacteria phage K1-5				100;100	100;100;37;3.83e-12	ATG .. TGA	Viruses;dsDNA viruses, no RNA stage;Caudovirales;Podoviridae;Autographivirinae;Sp6likevirus;Enterobacteria phage K1-5	MEKQYNFIFSDGVTLKCSLRFAQIREEVLGTTYKLFS	ATGGAAAAGCAATATAACTTTATCTTTTCGGACGGTGTAACCCTAAAGTGTTCCCTCCGATTCGCACAAATTCGAGAGGAAGTGCTAGGCACTACATACAAACTATTTAGCTGA
CrRp3-cds6	CDS	2199;3083;1	294	885	51.53	Viruses	putative transcription regulator	Enterobacteria phage vB_EcoP_ACG-C91				94;92	100;100;294;5e-147	ATG .. TAA	Viruses;dsDNA viruses, no RNA stage;Caudovirales;Podoviridae;Autographivirinae;Sp6likevirus;unclassified Sp6likevirus;Enterobacteria phage vB_EcoP_ACG-C91	MTTENILVSVREAATAEIKQHLDNIGTSYLRVGACLNELRGDFEGQKDFLAYVESEFGIKKAQCYKLMSVARVFEGDDRFKGVAMRVMLALVPFADENIIMEKAAELAADGKLDTNAVNALIEPKKEPKAETVQSKAEPVKSQENTTEAVESQEAQAPQAVPPVSEPDADESAPWAEESKPEATKAAPLDNTANTENAAIAGLLAQIKTLTEQLQAANDRIASLSSARESKKAAAPMLPQFKSSCFYARLGLSAEEATKKTAVNKARRELVKLGYGEGHEAWPLISEAVEELTK	ATGACTACTGAAAACATCCTCGTTTCTGTCCGTGAAGCTGCAACCGCTGAAATCAAGCAACACTTAGACAATATTGGCACTTCTTATCTACGGGTGGGCGCTTGTCTTAATGAGCTACGCGGTGACTTTGAAGGTCAAAAAGACTTTTTGGCTTATGTGGAGTCAGAATTCGGCATCAAGAAAGCACAATGTTACAAGCTGATGAGTGTGGCCCGTGTCTTTGAAGGTGACGACCGCTTCAAAGGCGTGGCGATGCGTGTAATGCTGGCGCTTGTTCCTTTCGCTGATGAAAATATCATCATGGAGAAGGCCGCAGAACTCGCCGCAGATGGCAAGCTGGACACTAATGCCGTAAACGCCCTGATTGAGCCTAAGAAAGAGCCAAAGGCCGAAACGGTA…
CrRp3-cds7	CDS	3147;5774;1	875	2628	48.4	Viruses	DNA-directed RNA polymerase	Enterobacteria phage vB_EcoP_ACG-C91		RPO41 COG5108 1117 Mitochondrial DNA-directed RNA polymerase		99;98	100;100;875;0	ATG .. TAA	Viruses;dsDNA viruses, no RNA stage;Caudovirales;Podoviridae;Autographivirinae;Sp6likevirus;unclassified Sp6likevirus;Enterobacteria phage vB_EcoP_ACG-C91	MQDLYAIQLHLEEEMFNGGIRRFEADQQRQIASGNESDTAWNRRLLSELIAPMAEGIQAYKEEYEGKRGRAPRALAFINCVENEVAAYITMKIVMDMLNTDVTLQAIAMNIADRIEDQVQFSKLEGHAAKYFEKVKQSLKASKTKSYRHAHNVAVVAEKSVADRDADFSRWEAWPKDTLLQIGMTLLEILENSVFFNGQPVFLRTLRTNGGKHGVYYLQTSEHVGEWITAFKEHVAQLSPAYAPCVIPPRPWVSPFNGGFHTEKVASRIRLVKGNREHVRKLTKKQMPAVYKAVNALQATKWQVNKEVLQVVEDVIRLDLGYGVPSFKPLIDRENKPANPVPLEFQHLRGRELKEMLTPEQWQAFINWKGECTKLYTAETKRGSKSAATVRMVGQARKY…	ATGCAAGACCTATACGCTATTCAACTTCATCTCGAAGAAGAAATGTTTAACGGCGGTATTCGTCGCTTTGAAGCAGACCAACAGCGCCAAATTGCATCCGGTAACGAATCCGATACAGCTTGGAATCGCCGCTTGTTGTCTGAATTAATCGCGCCGATGGCTGAAGGTATTCAGGCATATAAAGAAGAGTATGAAGGCAAGCGAGGACGTGCACCGCGTGCATTAGCTTTCATTAACTGCGTAGAAAACGAAGTGGCAGCATATATCACGATGAAAATAGTTATGGATATGCTTAACACTGATGTAACCCTGCAGGCCATAGCGATGAACATCGCGGACCGCATTGAAGACCAAGTCCAATTTAGCAAGCTGGAAGGTCACGCCGCCAAATACTTTGAG…
CrRp3-cds8	CDS	6101;6229;1	42	129	47.29	Viruses	hypothetical protein PK1Ep11	Enterobacteria phage K1E				100;100	100;100;42;8.47e-16	ATG .. TAA	Viruses;dsDNA viruses, no RNA stage;Caudovirales;Podoviridae;Autographivirinae;Sp6likevirus;Enterobacteria phage K1E	MRNFEKMTRKANRFDMEEGQKKGKKLNKPVRDRASKRAAWEF	ATGCGTAACTTTGAGAAGATGACCCGTAAAGCTAACCGTTTTGACATGGAAGAAGGGCAGAAGAAAGGCAAGAAGCTAAATAAACCTGTCCGCGACCGTGCATCTAAACGCGCAGCGTGGGAGTTCTAA
CrRp3-cds9	CDS	6233;8221;1	662	1989	46.3	Viruses	DNA helicase	Enterobacteria phage K1-5				98;97	100;100;662;0	ATG .. TAA	Viruses;dsDNA viruses, no RNA stage;Caudovirales;Podoviridae;Autographivirinae;Sp6likevirus;Enterobacteria phage K1-5	MAIIQNVPCPACQKNGHDKSGNHLMIFDDGAGYCNRGHFHDNGKPYYHKPEGGIEITELPITGNIKYTPSQFKEMEKEGKISDPKLRAIALGGMRMKDRWEVMNEQERADQEAEWKLDVEWFRTLKRKNLVSRHIRGDICALYDVRVGHDEEGRVSRHYYPRFEKGELVGAKCRTLPKDFKFGHLGKLFGMQDLFGMNTLSHVLDKGRRKDCLLIVGGELDALAAQQMLLDSAKGTKWEGQPYHVWSVNKGESCLEEIVQNREHIAQFKKIIWGFDGDEVGQKQNQQAARLFPGKSYILEYPSGCKDANKALMAGKAKEFVDAWFNAKSSDEVFGSQIKSIASQRDKLKAARPEQGLSWPWPKLNKVTLGIRKNQLIIVGAGSGVGKTEFLREVVKHLI…	ATGGCTATTATTCAGAATGTACCGTGTCCTGCCTGTCAAAAGAATGGACACGATAAATCCGGCAATCATCTTATGATATTTGATGATGGTGCTGGTTATTGTAACCGTGGTCACTTCCACGATAACGGCAAGCCTTATTACCACAAACCCGAAGGTGGTATCGAGATAACCGAGTTGCCTATTACTGGCAACATCAAATATACACCTTCTCAATTCAAAGAGATGGAGAAAGAAGGGAAGATAAGCGACCCTAAGCTACGCGCCATCGCACTTGGTGGTATGCGTATGAAAGACCGTTGGGAGGTCATGAATGAGCAAGAAAGGGCAGACCAAGAAGCCGAATGGAAACTTGATGTTGAATGGTTCCGCACGCTTAAGCGTAAGAACCTTGTTTCCCGA…
CrRp3-cds10	CDS	8221;8382;1	53	162	36.42	Viruses	hypothetical protein PK1Ep14	Enterobacteria phage K1E				96;79	100;100;53;1.4e-15	ATG .. TAG	Viruses;dsDNA viruses, no RNA stage;Caudovirales;Podoviridae;Autographivirinae;Sp6likevirus;Enterobacteria phage K1E	MEIIKPLLNIGVDILFMLMLANYASRYGFKSAVKLIVASGFIMSAFFVVTRLI	ATGGAAATTATTAAACCACTATTGAATATCGGCGTTGACATCCTATTCATGCTTATGCTAGCAAATTATGCCTCACGATACGGATTCAAGTCAGCAGTGAAACTTATCGTTGCATCTGGTTTTATTATGTCAGCATTCTTTGTTGTAACACGTCTTATCTAG
CrRp3-cds11	CDS	8454;9176;1	240	723	41.91	Viruses	hypothetical protein	Enterobacteria phage vB_EcoP_ACG-C91				92;87	100;100;240;8.86e-118	ATG .. TAA	Viruses;dsDNA viruses, no RNA stage;Caudovirales;Podoviridae;Autographivirinae;Sp6likevirus;unclassified Sp6likevirus;Enterobacteria phage vB_EcoP_ACG-C91	MYKLVLNVGDYVRNINETSRRYRCRGTVTNVSENSYYVEYSNGIRQSYQKESAHNYLEKIGNVSNQCKCVHDEVCDKCARQAVKAFTFAQRYGSMYGAGHKTIAEAAWKTLQFERSNERRTTLKKDRRNVITGKTQSEMIKQCGTALGVSQFNTRALGKSTGQAMVKIGEAMMHPNVPVRIMDVDHAITEHGTPRRVANTHFADTIEGIIRKQGLKGLHILNGEELLYLPIVTEETYVNI	ATGTATAAATTAGTATTGAATGTAGGTGATTATGTTCGTAACATCAATGAAACCTCACGTCGCTATCGTTGCCGTGGTACTGTGACTAATGTAAGTGAAAACAGCTACTATGTAGAGTACAGCAATGGTATTAGACAATCTTATCAAAAGGAGTCAGCACATAACTACCTTGAGAAGATTGGCAATGTTAGCAATCAATGCAAGTGTGTACACGATGAGGTTTGCGATAAGTGTGCACGTCAAGCAGTTAAAGCATTTACCTTTGCTCAACGTTATGGTTCTATGTATGGTGCTGGTCACAAGACCATTGCAGAAGCAGCTTGGAAGACATTGCAGTTTGAGCGTTCAAACGAACGACGCACAACACTCAAGAAAGATCGCCGCAATGTAATCACTGGT…
CrRp3-cds12	CDS	9187;9405;1	72	219	38.81	Viruses	hypothetical protein PK1Ep16	Enterobacteria phage K1E				93;91	100;100;72;4.65e-30	ATG .. TAA	Viruses;dsDNA viruses, no RNA stage;Caudovirales;Podoviridae;Autographivirinae;Sp6likevirus;Enterobacteria phage K1E	MTKVLIYMRGSHKCYAIVAPDGVKPYGFSKGLALIGASRSASFQMELFGHWTEKEFREEFNVIGSFMVKHAK	ATGACTAAAGTATTAATTTATATGAGAGGTTCGCATAAGTGCTATGCAATTGTAGCACCTGATGGTGTCAAGCCATATGGTTTTTCGAAAGGATTGGCACTAATAGGTGCTAGTCGCAGTGCAAGTTTCCAAATGGAACTCTTTGGTCATTGGACTGAAAAAGAGTTCCGTGAGGAGTTTAATGTAATCGGCAGCTTTATGGTGAAACATGCAAAATAA
CrRp3-cds13	CDS	9662;9769;1	35	108	36.11	Viruses	hypothetical protein PK1Ep18	Enterobacteria phage K1E				85;80	100;100;35;3.75e-09	ATG .. TAA	Viruses;dsDNA viruses, no RNA stage;Caudovirales;Podoviridae;Autographivirinae;Sp6likevirus;Enterobacteria phage K1E	MPRDYDSDWDYYDSMNPKPERSDDYYWVEEMYENY	ATGCCACGTGATTATGATTCTGATTGGGACTACTATGACTCAATGAATCCAAAACCAGAACGTTCAGATGATTACTATTGGGTGGAGGAAATGTATGAAAACTATTAA
CrRp3-cds14	CDS	9756;9974;1	72	219	36.53	Viruses	hypothetical protein Phi78p19	Enterobacteria phage UAB_Phi78				98;94	99;99;71;3.11e-34	ATG .. TGA	Viruses;dsDNA viruses, no RNA stage;Caudovirales;Podoviridae;Autographivirinae;Sp6likevirus;unclassified Sp6likevirus;Enterobacteria phage UAB_Phi78	MKTIKVSKVCSCGKGYRSRIDGKCGHCRSKKEAALFDKYHHELAYNYPHLTPNSLLGLGYRAKYFGAIYEIY	ATGAAAACTATTAAAGTTAGTAAGGTTTGCTCTTGCGGTAAAGGCTATCGCAGCCGTATTGATGGTAAGTGTGGACATTGCAGGTCTAAGAAAGAGGCTGCTTTGTTTGATAAATACCACCATGAATTAGCCTATAATTACCCACATCTAACACCTAATTCTTTATTAGGACTTGGTTATAGGGCTAAATACTTTGGAGCAATCTATGAAATCTATTGA
CrRp3-cds15	CDS	9961;12507;1	848	2547	48.92	Viruses	DNA polymerase	Enterobacteria phage K1E				99;97	100;100;848;0	ATG .. TAA	Viruses;dsDNA viruses, no RNA stage;Caudovirales;Podoviridae;Autographivirinae;Sp6likevirus;Enterobacteria phage K1E	MKSIDWKKEAEGRILVMDAEAKGLLDAIRYGHREDVHIICCMDLLTTEEFLFFDPYEMRDPEARERLKEWEGHQDGTLVDGVNFLKHCEAIVSQNFLGYDGLLFEKAFPTIWKGFNYTERRGKGRLRADLCPVRVMDTLVMSRLLNPDRRLPPQAYAKGMGNVAPHSIEAHGIRIGRYKPENEDWSKLTDHMVHRVREDVAIGRDLFLWLYNGEWTEHKRRGVNKRTGLGIETAFHMESIVALEMSRQAERGFRLDIDKALARCEELDAKIDETVAAFRPHMPMRIKSKPFKPEEKNETCQKANEYGRNNNIPTILDPSHFLHAERRGDRKTVWSVTTKSGDWSASVKKDFPHLRGNRNDTPSIKWIGAYSPVTFEEIPLGNRDTVKQVLYDYGWKGVE…	ATGAAATCTATTGATTGGAAGAAGGAGGCAGAAGGTCGTATCCTAGTGATGGATGCGGAAGCTAAAGGCCTCCTTGATGCTATCCGATATGGACACCGTGAAGATGTGCATATCATTTGCTGCATGGACTTGCTTACTACCGAGGAGTTTCTCTTCTTTGACCCGTATGAGATGCGCGACCCTGAAGCAAGAGAACGCCTGAAGGAGTGGGAAGGTCATCAAGATGGAACCTTGGTTGACGGTGTTAACTTCCTGAAGCACTGTGAAGCTATCGTGTCGCAGAACTTCCTAGGTTATGACGGCCTTCTCTTTGAGAAAGCATTCCCTACTATCTGGAAGGGCTTTAACTATACCGAGAGGCGCGGCAAGGGCAGACTCCGCGCTGACCTGTGTCCTGTG…
CrRp3-cds16	CDS	12507;12623;1	38	117	36.75	Viruses	hypothetical protein PK1Ep23	Enterobacteria phage K1E				97;92	100;100;38;1.77e-12	ATG .. TGA	Viruses;dsDNA viruses, no RNA stage;Caudovirales;Podoviridae;Autographivirinae;Sp6likevirus;Enterobacteria phage K1E	MDRFDIVCLFFTFFLVFLMLACYGSMRLNIPDEEEGYD	ATGGATAGATTCGATATTGTTTGCTTGTTCTTTACCTTCTTTCTTGTCTTTCTTATGCTTGCTTGTTATGGAAGTATGCGATTGAATATACCTGATGAAGAGGAGGGTTACGACTGA
CrRp3-cds17	CDS	12778;13155;1	125	378	44.18	Viruses	hypothetical protein	Enterobacteria phage SP6				97;93	100;100;125;3.48e-57	ATG .. TAA	Viruses;dsDNA viruses, no RNA stage;Caudovirales;Podoviridae;Autographivirinae;Sp6likevirus;Enterobacteria phage SP6	MSMVTTLVFVAQYFRGLANKFKAKAIKAIESRIEAVQAEQVEVEEHRSSQMIDCHNRYYASRDDLNARQVKEVEEMLARHQQERDNLKADFEENKASIALVHQSASDSLKKEIVMLEMELDSLTK	ATGTCTATGGTAACTACTCTGGTATTCGTAGCTCAATACTTTCGTGGTCTGGCTAATAAGTTCAAGGCCAAGGCTATCAAAGCTATTGAGTCTCGCATCGAAGCAGTGCAGGCAGAGCAGGTTGAAGTTGAAGAACATCGTAGTTCTCAAATGATTGACTGCCATAACCGCTACTATGCATCTCGTGATGATCTGAATGCACGTCAAGTCAAAGAGGTGGAAGAGATGTTAGCACGTCACCAGCAAGAGCGTGACAACCTGAAAGCTGACTTTGAAGAGAACAAGGCATCCATTGCCCTTGTACACCAATCGGCATCTGACAGTCTGAAGAAAGAGATTGTTATGCTGGAAATGGAGTTAGATAGTCTGACCAAATAA
CrRp3-cds18	CDS	13365;14171;1	268	807	44.86	Viruses	hypothetical protein	Enterobacteria phage K1-5				99;97	100;100;268;3.15e-148	ATG .. TAA	Viruses;dsDNA viruses, no RNA stage;Caudovirales;Podoviridae;Autographivirinae;Sp6likevirus;Enterobacteria phage K1-5	MARGDFDFGAQVTKAEGKVFKNPEVGDHEAVISGIIHVGSFQDIFKKGNTTEVKKPANFVLVKIVLMGDDDKNEDDSRMEQWMAVPLKSGDKATLTKFLNAVDPKELLGGFEDFIGECLTATMVGSGDKNDDGSFKYVNWKGFGGMPDKLKKLVVAQVEEEGLSMTGHITFDKLTKEILDEIPANLVRQYFLNETPRGKNLSVAGSHVEAIIKAAREEDPEWKKAKKKDDEDATPANRKSLDTGETVPQEVPEAEDTPAPEMDEEAEY	ATGGCACGTGGTGATTTTGATTTTGGTGCTCAGGTTACTAAAGCTGAAGGTAAAGTATTTAAGAACCCCGAAGTTGGTGATCATGAAGCAGTAATCTCTGGCATCATTCATGTAGGTTCCTTCCAAGATATCTTTAAGAAAGGTAATACCACTGAAGTTAAGAAGCCAGCAAACTTTGTTCTTGTTAAGATTGTCCTGATGGGTGACGACGACAAGAATGAAGATGATTCTCGCATGGAACAGTGGATGGCTGTGCCTCTGAAATCTGGTGACAAGGCAACCTTGACTAAGTTCCTGAATGCAGTTGACCCGAAAGAGTTGCTTGGTGGATTCGAGGACTTCATTGGTGAATGCCTGACTGCAACTATGGTTGGCTCTGGCGACAAGAATGACGATGGC…
CrRp3-cds19	CDS	14181;14399;1	72	219	53.88	Viruses	hypothetical protein ACG-C91_0022A	Enterobacteria phage vB_EcoP_ACG-C91				98;97	100;100;72;3.11e-34	ATG .. TAA	Viruses;dsDNA viruses, no RNA stage;Caudovirales;Podoviridae;Autographivirinae;Sp6likevirus;unclassified Sp6likevirus;Enterobacteria phage vB_EcoP_ACG-C91	MKVQIVTLHCKKGITTLGGGTFHSFSEGEIYADLHYIWRDGQHVVNYSDPATGKRHGVSLPAHDIAQVNTVL	ATGAAGGTACAAATCGTAACCCTGCACTGCAAGAAAGGCATCACCACTCTCGGCGGTGGCACTTTTCACTCATTCTCCGAAGGGGAGATTTACGCTGACCTGCACTACATTTGGCGTGACGGGCAGCACGTGGTGAACTACAGTGACCCGGCTACGGGGAAACGCCACGGCGTATCGCTTCCGGCGCATGACATCGCTCAGGTGAACACAGTTTTATAA
CrRp3-cds20	CDS	14504;14878;1	124	375	46.4	Viruses	hypothetical protein	Enterobacteria phage SP6				94;93	100;102;125;1.77e-53	ATG .. TAA	Viruses;dsDNA viruses, no RNA stage;Caudovirales;Podoviridae;Autographivirinae;Sp6likevirus;Enterobacteria phage SP6	MFKIETIVNRVVKGAALVSVESFIIVDEAGSLVAGTKAYDTREEAQAKIDSMGNFATGLEFARACFPEQADKAQIGKANIVAEYLDWIAAGKPVKEAKAEEAEAPAVEEVAAPVDAPVSEEEEF	ATGTTCAAGATTGAAACTATCGTAAACCGTGTTGTTAAAGGTGCTGCTCTGGTATCCGTTGAGTCTTTCATTATCGTCGATGAAGCTGGCTCTCTGGTAGCTGGTACTAAGGCTTATGATACTCGTGAAGAAGCTCAGGCCAAGATTGACAGCATGGGTAACTTTGCTACTGGTCTGGAGTTCGCTCGTGCTTGCTTCCCTGAGCAGGCTGACAAAGCACAGATTGGTAAGGCTAATATCGTAGCTGAATATCTGGATTGGATTGCTGCTGGTAAACCAGTGAAAGAAGCTAAGGCTGAAGAAGCTGAAGCTCCGGCAGTAGAAGAAGTAGCTGCACCGGTAGATGCTCCGGTAAGCGAAGAAGAAGAGTTTTAA
CrRp3-cds21	CDS	14943;15182;1	79	240	42.08	Viruses	besthit: hypothetical protein PK1Ep30	Enterobacteria phage K1E				68;58	100;88;79;7.91e-15	ATG .. TAA	Viruses;dsDNA viruses, no RNA stage;Caudovirales;Podoviridae;Autographivirinae;Sp6likevirus;Enterobacteria phage K1E	MPTIEERIVLDTYFDCKTLMHVGVAYDFDNHEVYVRVEQRDKSRLMQNLYDKVSSFMKEWPTCQDQTSTSELQSRRTTI	ATGCCGACTATTGAAGAACGTATCGTTTTGGACACTTACTTCGACTGTAAGACCTTAATGCATGTTGGAGTTGCGTATGACTTTGACAACCATGAGGTGTATGTAAGAGTAGAGCAAAGAGATAAATCTCGCCTCATGCAGAACTTATACGATAAAGTGTCCTCCTTCATGAAGGAGTGGCCTACATGTCAAGACCAAACTTCAACTTCGGAGCTACAGTCTCGGAGGACAACAATTTAA
CrRp3-cds22	CDS	15128;16159;1	343	1032	45.83	Viruses	nuclease	Enterobacteria phage K1-5				100;98	99;100;341;1.84e-201	ATG .. TAA	Viruses;dsDNA viruses, no RNA stage;Caudovirales;Podoviridae;Autographivirinae;Sp6likevirus;Enterobacteria phage K1-5	MSRPNFNFGATVSEDNNLILWPTEGNRIALIDADMLPYIVGYTISDMTYVRATTRVKSGQVPSIKDTPECKQACDRVNSLLNSWVYAAECDAAKLFMTKSEANFRVRLAFTKPYKGQRKTEKPPFFYELREHLLEVHGAILADGEEADDLMSIAQWDSHRRFQQDTGNEFPIGSPEHKAFSDTCIVSLDKDLMIVPGWHLQPGQEKKWVEPMGWLELRRKANGQVKDLKGAGLMFHYAQMIIGDDIDNYAGIPGRGAKYAYDLLKDCKTEKELYMAVLGAYKAKFGHGQVKIKNYRGGYRIGKAFDLMLECGRLAHMARFKGDIWRADKNPILWGDDAEWLAN	ATGTCAAGACCAAACTTCAACTTCGGAGCTACAGTCTCGGAGGACAACAATTTAATATTGTGGCCGACTGAAGGTAATCGAATCGCTTTAATAGATGCCGATATGTTACCTTACATTGTCGGGTATACAATCAGTGACATGACTTATGTACGAGCCACAACTCGTGTTAAGTCAGGACAAGTCCCATCAATCAAAGATACACCTGAGTGTAAGCAAGCGTGTGACCGTGTGAACTCCTTGCTTAACTCTTGGGTGTATGCAGCAGAGTGCGATGCTGCTAAGTTATTCATGACGAAATCAGAAGCTAACTTCCGTGTCCGCCTAGCATTCACCAAACCCTACAAGGGTCAACGTAAGACCGAGAAGCCTCCATTCTTCTATGAACTGCGAGAGCATCTC…
CrRp3-cds23	CDS	16144;16554;1	136	411	45.74	Viruses	putative nuclease	Enterobacteria phage K1-5				100;98	100;100;136;4.45e-74	ATG .. TAA	Viruses;dsDNA viruses, no RNA stage;Caudovirales;Podoviridae;Autographivirinae;Sp6likevirus;Enterobacteria phage K1-5	MVSKLKASEVAAYKKELLEKQGWKCPLCGGSLKAVTPVNRVLDHDHETGFCRAVVCRGCNGAEGKIKGVISGYGKAGNNRYFQLQWLERLYEYWKLHSTPQTDKLYHKHQTEAEKREAKNRKARLAYARKKEVKVG	ATGGTTAGCAAATTAAAAGCATCGGAGGTAGCAGCTTATAAGAAGGAATTACTAGAGAAGCAAGGGTGGAAGTGTCCACTCTGCGGTGGTAGTCTCAAAGCTGTTACTCCTGTAAACCGCGTACTTGACCATGACCATGAGACAGGCTTCTGCCGTGCTGTTGTATGCCGAGGTTGCAATGGTGCAGAAGGAAAGATTAAGGGTGTTATCTCTGGTTATGGTAAGGCGGGTAATAACCGTTACTTCCAGCTTCAATGGTTAGAGCGACTGTATGAATACTGGAAGCTACATAGTACGCCTCAGACAGATAAGTTATATCACAAACATCAAACGGAGGCAGAGAAGCGCGAGGCTAAGAACCGTAAGGCACGCCTTGCTTATGCAAGAAAGAAGGAGGTT…
CrRp3-cds24	CDS	16547;17554;1	335	1008	50.2	Viruses	hypothetical protein	Enterobacteria phage K1E				99;97	100;100;335;1.74e-196	TTG .. TAG	Viruses;dsDNA viruses, no RNA stage;Caudovirales;Podoviridae;Autographivirinae;Sp6likevirus;Enterobacteria phage K1E	MGKLRSLYKDSEVLDAIEQATDEKGNVNYNEMARVLSCHPVGKKITRQLARYWHGQFKKTKKNGDYYQTLLQEDKRIKEERKLRTPDRYEDLAIVPLPDSPHRSVLVIPDTHAPYEHPDTLEFLAAVAARYRPDTVVHLGDEADKHALSFHDSDPNLDSAGMELEKARVFMHKLHKMFPVMRLCHSNHGSMHFRKASAKGIPVQYLRTYREVFFPQGGGDQWDWQHTHVLELPNGEQVAFKHQPAGAVLADAAHERMNLVCGHLHGKMSVEYARNTHEQYWAVQGGCLIDESSRAFAYGRESKYKPALGCVVILDGVPHIVPMQTNSEGRWVGKI	TTGGGTAAGCTTCGCAGCTTGTACAAAGACTCCGAGGTACTTGATGCAATCGAGCAAGCTACCGACGAGAAAGGTAATGTTAATTACAATGAGATGGCACGTGTACTATCGTGTCACCCTGTGGGTAAAAAGATTACCCGCCAGTTGGCTCGATACTGGCATGGTCAATTCAAGAAAACCAAGAAGAATGGTGATTATTACCAGACTCTTCTGCAAGAGGATAAGCGTATCAAAGAAGAGCGTAAGCTCAGGACTCCTGACCGCTACGAGGATTTGGCTATTGTACCACTGCCTGACTCGCCTCATCGAAGTGTACTGGTAATCCCTGACACTCATGCACCTTACGAGCATCCAGATACCCTAGAGTTTCTGGCAGCGGTGGCAGCACGTTATCGTCCA…
CrRp3-cds25	CDS	17622;18092;1	156	471	42.89	Viruses	hypothetical protein	Enterobacteria phage SP6				71;62	99;99;156;6.5e-45	ATG .. TGA	Viruses;dsDNA viruses, no RNA stage;Caudovirales;Podoviridae;Autographivirinae;Sp6likevirus;Enterobacteria phage SP6	MLQTGMLVRRKVEYQDSNWSDHCKRKGFKVDEVFTVDYVAGNYTVYFQGAAASLGGWSERYFEEVKPALPEPASNLSGNNMVTKPKHYEFFEGAEAITIIARSMTEKQFAGYCMGNALKYRLRAGKKFNTEEDLKKADYYKELFQKHRHECIDEDI	ATGTTACAAACAGGTATGCTCGTGCGACGTAAAGTCGAGTATCAGGATTCCAACTGGTCGGATCACTGCAAGCGTAAAGGGTTCAAAGTAGATGAAGTGTTTACTGTGGATTATGTGGCAGGTAACTATACTGTGTACTTCCAAGGAGCTGCTGCAAGTTTAGGAGGTTGGTCAGAACGGTACTTCGAAGAGGTTAAACCTGCTCTACCAGAACCTGCATCTAACTTATCAGGTAACAATATGGTTACTAAGCCTAAACACTATGAGTTCTTCGAAGGTGCAGAGGCAATCACTATCATTGCCCGTAGTATGACAGAGAAACAATTCGCTGGGTATTGCATGGGTAATGCTTTGAAGTACCGTCTACGTGCAGGTAAGAAATTCAACACTGAAGAAGAC…
CrRp3-cds26	CDS	18094;19041;1	315	948	42.72	Viruses	putative DNA ligase	Enterobacteria phage vB_EcoP_ACG-C91				96;93	100;100;315;1.49e-173	ATG .. TGA	Viruses;dsDNA viruses, no RNA stage;Caudovirales;Podoviridae;Autographivirinae;Sp6likevirus;unclassified Sp6likevirus;Enterobacteria phage vB_EcoP_ACG-C91	MNIFEFLGLPEDHRNHPFMLVKHRGEVPEKKLTFPCYAQVKRDGIFSAVVVRSDGAIRIFGRTGKHLANTEQLAASFFGTPAGVYLGELQSMAVDVYLESLSGVVNPNRTEPLDFIGLQIKDNLYIDFFDMLTIKAFHDGFTDVSYLKRYDALHRRIGSHLSGYNAILPITPCHNEREVEAFAQEQIDAGREGAVFKLDCDYEAGHKGYRQTKEVRKVTYDLTCIGFEEGKGKYKGKVANLIFKWKGGKTIKAMLGKGWTHADAEQMFHDIKHGGRLNVIGKIFEVKGLQDSSKGNIRLPKAGELRHDKDEPDFF	ATGAATATCTTTGAGTTCCTAGGGCTTCCAGAAGATCACCGCAATCATCCATTCATGCTGGTGAAACATCGCGGTGAAGTTCCTGAGAAGAAATTAACTTTTCCATGTTATGCACAGGTGAAACGAGATGGAATATTCAGTGCTGTTGTGGTTCGTTCAGATGGTGCTATTCGTATATTTGGTAGGACTGGTAAACATCTCGCTAACACTGAACAGTTGGCTGCATCGTTCTTTGGTACTCCTGCTGGTGTCTACCTTGGTGAGCTTCAGTCTATGGCTGTGGATGTGTATCTTGAATCCCTCTCTGGCGTTGTTAATCCTAACAGAACTGAGCCACTTGATTTCATAGGCCTGCAGATTAAAGACAACCTGTATATCGATTTCTTCGATATGTTAACT…
CrRp3-cds27	CDS	19013;19228;1	71	216	42.59	Viruses	hypothetical protein ACG-C91_0029	Enterobacteria phage vB_EcoP_ACG-C91				98;97	100;100;71;1.02e-29	ATG .. TGA	Viruses;dsDNA viruses, no RNA stage;Caudovirales;Podoviridae;Autographivirinae;Sp6likevirus;unclassified Sp6likevirus;Enterobacteria phage vB_EcoP_ACG-C91	MTKMNQISFDSMKATRAVEVAEAIFETLSCGMEVPYNLLADAEELGLSVEAIQEKVEELYGTDEEETDDFI	ATGACAAAGATGAACCAGATTTCTTTTGATTCCATGAAGGCAACTCGTGCCGTTGAGGTGGCAGAGGCTATCTTTGAAACTCTATCTTGTGGCATGGAAGTGCCATATAACCTACTTGCTGATGCAGAAGAACTTGGTCTTTCTGTAGAAGCTATCCAAGAGAAAGTCGAGGAACTCTATGGTACAGACGAAGAAGAAACCGACGATTTCATTTGA
CrRp3-cds28	CDS	19191;19361;1	56	171	43.86	Viruses	hypothetical protein PK1Ep37	Enterobacteria phage K1E				100;98	100;100;56;4.74e-22	ATG .. TGA	Viruses;dsDNA viruses, no RNA stage;Caudovirales;Podoviridae;Autographivirinae;Sp6likevirus;Enterobacteria phage K1E	MVQTKKKPTISFEGMEMLEVILKPSSPKVTKTHEELIVDEVKRYIMDCVRAQLVVQ	ATGGTACAGACGAAGAAGAAACCGACGATTTCATTTGAAGGGATGGAGATGCTTGAGGTGATCCTCAAGCCTTCCTCTCCGAAAGTGACTAAGACTCACGAAGAGTTAATCGTAGATGAAGTGAAGCGTTACATTATGGATTGTGTTAGGGCACAACTGGTGGTTCAATGA
CrRp3-cds29	CDS	19358;19819;1	153	462	45.89	Viruses	putative N-acetyltransferase	Enterobacteria phage vB_EcoP_ACG-C91				94;89	100;100;153;8.54e-74	ATG .. TAA	Viruses;dsDNA viruses, no RNA stage;Caudovirales;Podoviridae;Autographivirinae;Sp6likevirus;unclassified Sp6likevirus;Enterobacteria phage vB_EcoP_ACG-C91	MIRPASFLDIPEIINLGDKYVEEEVKVVAHHSASWNAEQSAANLCASLIRDDLFLWVAVDEGQIVGFLWAGYHDLAPWTPVRVASDILFYVVPEKRGTLLGMRLIKAYKQWAFEKECAEVRMSIASGINEERVGRMYRRLGFETFGTVYNLKL	ATGATACGTCCAGCTTCCTTCCTAGATATTCCTGAGATTATTAATCTCGGAGACAAGTATGTAGAAGAAGAAGTCAAAGTGGTAGCGCATCATTCTGCGTCGTGGAATGCGGAACAAAGTGCAGCTAATCTATGTGCCTCTCTAATCAGGGATGATTTATTCCTGTGGGTCGCTGTGGATGAAGGGCAGATTGTAGGATTCCTGTGGGCTGGCTATCACGACTTAGCACCTTGGACTCCAGTGCGTGTTGCATCTGACATTCTCTTCTATGTTGTACCGGAGAAGCGAGGGACGCTACTTGGTATGCGACTAATCAAGGCCTACAAGCAATGGGCTTTTGAGAAAGAGTGTGCTGAGGTACGCATGTCAATAGCATCTGGTATCAATGAGGAACGTGTT…
CrRp3-cds30	CDS	19829;20038;1	69	210	50	Viruses	hypothetical protein Phi78p36	Enterobacteria phage UAB_Phi78				88;73	100;100;69;1.1e-20	ATG .. TAA	Viruses;dsDNA viruses, no RNA stage;Caudovirales;Podoviridae;Autographivirinae;Sp6likevirus;unclassified Sp6likevirus;Enterobacteria phage UAB_Phi78	MGVVKKAFKAIGLAPETPRIEAAKVPAQQLERQPETEAEDVTLGQDDDTTTTSRGKRGLVRPVASSLGV	ATGGGTGTCGTGAAGAAGGCATTTAAAGCAATTGGTCTTGCACCGGAGACGCCTCGTATTGAAGCAGCCAAAGTGCCAGCACAACAATTAGAGCGTCAACCTGAAACAGAAGCAGAAGATGTAACGCTGGGTCAGGACGATGACACCACGACCACTTCTCGTGGTAAGCGGGGGCTTGTTCGTCCGGTTGCATCTAGTTTAGGAGTATAA
CrRp3-cds31	CDS	20040;21590;1	516	1551	45.45	Viruses	putative head-tail connector	Enterobacteria phage K1E				95;89	100;100;516;2.15e-270	ATG .. TAA	Viruses;dsDNA viruses, no RNA stage;Caudovirales;Podoviridae;Autographivirinae;Sp6likevirus;Enterobacteria phage K1E	MRQDTDLEYGGKRSKIPKLWEKLSTKRNPFMDRAKHYARLTLPYLMNEEGDNNTSQNGWQGVGAQATNHLANKLAQILFPAQRSFFRVDLTAKGEKILNNRGLKKTKLATLFAQVETAAMKQLEQRQFRPAVVECFKHLIVAGNCMLYKPSKGAISAIPMHHYVVNRDANGELLDIILLQEKALKTFDPATRMAIEVGMKGKKCKDSDNVKLYTHAKYEGEGFWELKQSADDIPIGKSSRIKADKLPFIPLTWKRSYGEDWGRPLAEDYSGDLFVIQFLSEAVARGAALMADIKYLIRPGAQTDVDHFVNSGTGEVITGVEEDIHIVQLGKYADLTPISAVLEVYTRRIGVVFMMETMTRRDAERVTAVEIQRDALEIEQNMGGVYSLFATTMQTPVAM…	ATGAGGCAAGACACCGACCTTGAATATGGTGGCAAGCGGTCTAAGATACCTAAGCTGTGGGAGAAGTTATCAACTAAGCGTAACCCATTTATGGATAGGGCTAAGCATTATGCCAGACTAACCTTGCCTTACCTTATGAATGAGGAAGGTGATAACAATACATCTCAGAATGGATGGCAAGGTGTCGGTGCTCAAGCCACTAACCACTTAGCTAACAAGTTAGCGCAAATTCTTTTCCCTGCTCAACGCTCTTTCTTCCGAGTTGACTTGACAGCAAAAGGGGAGAAGATATTAAACAACAGAGGCCTTAAGAAGACCAAATTAGCTACACTGTTTGCTCAAGTAGAGACTGCTGCTATGAAGCAATTAGAGCAGCGGCAGTTCCGCCCAGCGGTGGTG…
CrRp3-cds32	CDS	21590;22489;1	299	900	48.67	Viruses	hypothetical protein	Enterobacteria phage K1-5				77;66	100;98;309;1.04e-107	ATG .. TAA	Viruses;dsDNA viruses, no RNA stage;Caudovirales;Podoviridae;Autographivirinae;Sp6likevirus;Enterobacteria phage K1-5	MSFEIINEPVSQSDVTESKEAADVTTTDTDSTVDSSGSDVQADTGSTDVQDAGGEDAGADGAGAEASGQDDKSEPDDTTDARFFFGEQEVEIEIPDDVSTALKEKGIDAMQVAKELYGEGGKFELKEETKQKLYDAFGKFAVDAYLNGLKASNEAFMLKAETQAKEAEAADAQRFTDIASEVGGEEGWSRLEEWALETLSDEELTAFNAVMASGNQYLQKYAVRELEGRRKQAQGDDKPSLIEPSAPAKANEDNGPLTRDQYVHAIATLSQKYGNDRKAMAEAQAKLDARRRAGMARGI	ATGTCTTTTGAAATTATTAATGAACCTGTAAGTCAGTCTGACGTTACTGAATCTAAGGAGGCTGCTGATGTTACTACTACCGACACTGATTCTACTGTTGATTCTTCTGGCAGCGATGTACAAGCTGACACAGGCAGTACAGATGTACAAGACGCCGGAGGAGAAGATGCTGGAGCAGATGGAGCAGGAGCAGAAGCTAGTGGACAGGATGATAAATCTGAGCCAGATGATACCACGGATGCGCGGTTCTTCTTCGGTGAACAAGAAGTAGAGATTGAGATCCCTGATGATGTGTCAACTGCCTTAAAAGAAAAAGGTATTGATGCTATGCAGGTTGCCAAGGAATTGTATGGCGAAGGCGGTAAGTTTGAACTCAAGGAAGAAACCAAGCAGAAGCTG…
CrRp3-cds33	CDS	22569;23768;1	399	1200	48.25	Viruses	major capsid protein	Enterobacteria phage K1-5				96;95	100;99;402;3.53e-212	ATG .. TAA	Viruses;dsDNA viruses, no RNA stage;Caudovirales;Podoviridae;Autographivirinae;Sp6likevirus;Enterobacteria phage K1-5	MSTPNTLTNVAVSASGEVDSLLIEKFNGKVNEQYLKGENILSYFDVQTVTGTNTVSNKYLGETELQVLAPGQSPNATPTQADKNQLVIDTTVIARNTVAHIHDVQGDIDSLKPKLAMNQAKQLKRLEDQMAIQQMLLGGIANTKAKRNKPRVKGHGFSINVNVTEREALANPQYVMAAVEYALEQQLEQEVDISDVAIMMPWKFFNALRDADRIVDKTYTISQSGATINGFVLSSYNCPVIPSNRFPTFTQDQAHHLLSNEDNGYRYDPIAEMNGAVAVLFTADALLVGRTIEVTGDIFYEKKEKTYYIDTFMAEGAIPDRWEAVSVVTTKRNGTTGAAEGEGTDHNTVLARAQRKAVYVKTAGAAAAAAASLQAEDLVAAVRAVMANDVKPTALKPTE	ATGTCTACACCGAATACTCTGACTAACGTTGCTGTATCTGCGTCCGGTGAGGTTGACAGCCTTCTCATTGAGAAGTTTAATGGTAAGGTCAATGAGCAGTACCTGAAAGGTGAGAACATTCTGTCTTACTTTGATGTACAAACTGTTACTGGCACTAACACAGTGAGCAACAAATATTTGGGCGAGACTGAGTTGCAGGTGCTGGCACCGGGTCAGTCTCCTAATGCCACCCCCACTCAGGCGGATAAAAACCAGTTGGTAATTGATACCACTGTTATTGCTCGTAATACTGTGGCTCACATCCATGATGTACAAGGTGACATCGACAGCCTGAAACCTAAACTGGCTATGAACCAAGCTAAGCAACTGAAACGTCTGGAAGACCAGATGGCAATTCAG…
CrRp3-cds34	CDS	23825;24565;1	246	741	44.94	Viruses	tail tubular protein A	Enterobacteria phage SP6				93;85	99;99;243;4.82e-119	ATG .. TGA	Viruses;dsDNA viruses, no RNA stage;Caudovirales;Podoviridae;Autographivirinae;Sp6likevirus;Enterobacteria phage SP6	MPLIQNTSDVGRIMAEASFNIIDSKLEAVNLCMRAIGREGVDSLDSGDLDAEDANKIIDIVSQRFQYNKGGGWWFNREPNWLLKPDTNGEVNLPNDCLAVLQCYALGERKVPMTMRAGKLYSVWNHSFDMTKYVNRDGRIRLTLVMLLPFEHLPASVMQAIAYQAAVEFIVSKDADKTKLQAHQQIAAQLMIDVQSEQSSQKRLNMLVHNPTQRNFGIMAGGSQNVPAFSHSPYDTYPIRPWEVDH	ATGCCTTTAATTCAAAATACAAGTGATGTTGGGCGTATCATGGCTGAGGCTTCCTTCAATATCATTGATAGCAAGCTGGAGGCAGTTAACCTGTGTATGCGAGCTATCGGTCGTGAGGGTGTGGATTCCCTTGACTCTGGCGACTTAGATGCTGAAGATGCCAATAAGATTATTGATATTGTATCCCAGCGATTCCAATACAACAAAGGTGGCGGTTGGTGGTTTAACCGAGAACCTAATTGGCTATTGAAACCGGATACAAATGGAGAGGTTAATCTTCCCAATGATTGCCTAGCGGTATTGCAGTGCTATGCCTTGGGTGAACGTAAAGTACCTATGACTATGCGAGCGGGTAAGTTGTATTCTGTGTGGAATCACTCATTTGATATGACTAAGTAC…
CrRp3-cds35	CDS	24565;26970;1	801	2406	43.02	Viruses	hypothetical protein	Enterobacteria phage K1-5				88;78	100;100;802;0	ATG .. TAA	Viruses;dsDNA viruses, no RNA stage;Caudovirales;Podoviridae;Autographivirinae;Sp6likevirus;Enterobacteria phage K1-5	MEVQGSLGRQIQGISQQPAAVRLDGQCTDMINMVPDIVNGTQSRMGSTHIARLLDSGDENMATHHYRRGDGVEEYFFIMKKGSVPEIFDKEGRKCTVTSQDAPMAYLAEVVNPREDVQFMTIADVTFMLNRRKVVKARSDKSPKVGNKAIVFSAYGQYGTSYTISINGEKAATFKTPDGGDPSHVEQIRTEYIATKLYESLQTWNKASQYTLQREGTSIYIETKDGSDFTITTTDGAKGKDLVAIKNRVSSTDLLPSRAPEGYKVQVWPTGSKPESRYWLEAVPKEGGNLVAWQETVAADVLLGFDKDTMPYIIERTGIVGGVAQFKIRHGDWEDRKVGDDLTNPMPSFIDEDVPQAIGGMFMVQNRLCVTAGEAVIATRTSHFFDFFRFSAVSEVATD…	ATGGAAGTACAAGGTTCATTAGGTCGTCAGATTCAAGGTATCAGTCAACAGCCAGCTGCTGTAAGATTAGATGGTCAATGCACCGATATGATCAATATGGTGCCTGATATAGTTAATGGTACACAATCTCGCATGGGAAGTACACACATTGCTAGGCTTCTTGATTCTGGTGATGAAAATATGGCAACACATCATTACCGCAGAGGTGACGGTGTAGAGGAATACTTCTTCATCATGAAGAAAGGTAGCGTGCCAGAAATATTTGACAAAGAAGGGCGTAAATGCACTGTGACCTCTCAGGATGCACCTATGGCTTATCTTGCTGAGGTTGTGAATCCAAGAGAAGACGTGCAGTTTATGACTATTGCTGATGTAACATTTATGCTTAACAGGCGTAAA…
CrRp3-cds36	CDS	26970;27683;1	237	714	48.04	Viruses	hypothetical protein	Enterobacteria phage K1-5				88;75	100;98;236;2.74e-95	ATG .. TAA	Viruses;dsDNA viruses, no RNA stage;Caudovirales;Podoviridae;Autographivirinae;Sp6likevirus;Enterobacteria phage K1-5	MAIMATVGSGLASMFSGGAGAAAASSAAAGSSGVLGSIGSFLGGSSAGFSNAGLLSAGLQGLNLISGLFGGQDTAKAMQKAQEEEWRQRLIATRDAYSSVADAERSAAKQYHSDFLNNQISLMQQRAQVAVMAGATGTGGSSITSMLNDLAAEGGRNQSTIIDNYENQQINFANQLKSIQRGGQMQMRTFDKPSALGTLIKGIPSLASSYVTGSKAGMALGKAITESRTYSSGTRGV	ATGGCAATAATGGCAACTGTGGGATCAGGGCTTGCCAGCATGTTCTCCGGTGGAGCAGGGGCTGCTGCGGCTAGTAGCGCCGCCGCTGGGAGTAGTGGTGTGCTTGGTTCTATTGGTAGTTTCTTAGGGGGAAGTTCTGCTGGCTTTTCTAATGCAGGCCTGCTGTCTGCTGGGCTTCAAGGTCTTAATCTCATAAGTGGACTCTTTGGTGGGCAAGACACTGCTAAGGCAATGCAGAAGGCTCAGGAGGAAGAGTGGCGACAAAGGTTAATTGCAACCAGAGATGCATACTCTTCGGTGGCAGATGCAGAGCGCTCTGCTGCCAAGCAGTACCACTCTGATTTTCTTAACAACCAAATATCCCTGATGCAACAACGTGCGCAGGTGGCAGTTATGGCT…
CrRp3-cds37	CDS	27684;30626;1	980	2943	46.69	Viruses	endolysin	Enterobacteria phage UAB_Phi78				90;81	100;100;979;0	ATG .. TAG	Viruses;dsDNA viruses, no RNA stage;Caudovirales;Podoviridae;Autographivirinae;Sp6likevirus;unclassified Sp6likevirus;Enterobacteria phage UAB_Phi78	MAIERQAVQGLERVQSRGAPTPMSFTPRQVSISGGSDASGSRFLEDLVNAASSVADVTTAILNQQVEDDKVRQMDRALSGMMPSEDATVGGARAHMLVSLQNDVIAQTTALQAEAQRFQGSDEDWENYVVQSRNEVQNRLWQSYPELRGDKDSMRLVTNAFMEQQPRITATRAEAKLRQEEEARMQSMQSRIIMATRDVAPDATGAALIQLQKEALAMGLSKPEFDQMVAKIAADRAAVGDDSLIQGAKALVDDKGVSLYDRVGALQTGEIQANRTWAAQNQVALFEKKDAAIKAFDAGQLTREELLQVMQNHNELTGGTAWSDSEIKAIFDRQAKVNAEAAKLEDLISRGESGSPLGLQDISKDDRKAYAEALVTTYTKLAEDEIARTGATGEQAEAI…	ATGGCAATTGAACGTCAAGCTGTACAGGGTCTTGAAAGAGTGCAGTCGAGGGGCGCGCCAACACCTATGTCTTTCACGCCACGTCAAGTGAGTATCTCAGGAGGCTCAGATGCCTCCGGTAGTAGATTCTTGGAAGACCTAGTAAACGCTGCAAGCAGCGTGGCTGACGTCACTACTGCTATCCTTAATCAACAAGTTGAAGATGACAAGGTTCGCCAGATGGACCGCGCCTTGTCTGGTATGATGCCTTCTGAGGATGCAACAGTGGGCGGTGCGCGTGCGCACATGTTGGTTAGTTTGCAGAATGATGTCATCGCACAGACAACCGCCCTACAAGCAGAAGCTCAGCGATTTCAAGGGAGTGATGAAGACTGGGAGAACTATGTAGTTCAATCCCGT…
CrRp3-cds38	CDS	30694;34497;1	1267	3804	45.69	Viruses	hypothetical protein	Enterobacteria phage UAB_Phi78				95;88	100;100;1270;0	ATG .. TGA	Viruses;dsDNA viruses, no RNA stage;Caudovirales;Podoviridae;Autographivirinae;Sp6likevirus;unclassified Sp6likevirus;Enterobacteria phage UAB_Phi78	MVDSINQNWVAVTQRKLPPTFSQVAEAERKAEAQRANDKVFQTAIESEWALYGGQRAYERHTTEFAEQEDYEVPESTKDELSKLYGYEIAQDIVKNVKSPEELQFRMSNAAADKDRADILARNGFTGFSAQIAAGILDPVGWAASLVAAPVAGAVKVGRLGRIIKTAALSGAENAALEAVLAQGDYQRGVDDVLAAAGFGMIMGGTIGAATRERIASVGSRTATERAEAVVDDLDTVVKGADEFDSSAARAVREAMEYDAYMAARNYEPLRAREVDADMAILSHTDNLKANASVRMSASEKGQLKKQIRQLEAEAATLKGKKIDTVAEAAAAKGAPKSAADRLDLDVQKKALARRFDEPLADLQARLDELNAKLSRVNNVGKAKEELKRFSSLSREEQI…	ATGGTTGATAGTATTAACCAAAACTGGGTGGCGGTGACTCAACGCAAGTTACCACCTACCTTCTCTCAAGTTGCTGAAGCCGAGCGTAAGGCCGAAGCACAGAGAGCTAATGACAAAGTATTCCAAACAGCCATAGAGAGTGAGTGGGCTTTGTATGGTGGACAACGTGCCTATGAACGCCACACTACAGAGTTTGCTGAACAAGAAGATTATGAAGTACCTGAATCAACTAAGGATGAACTATCCAAGTTGTATGGGTATGAAATAGCGCAAGACATAGTCAAGAATGTGAAGTCTCCAGAAGAGTTGCAATTCCGTATGTCTAATGCTGCTGCTGATAAAGACAGAGCAGACATCTTAGCACGTAATGGTTTCACAGGTTTCAGCGCACAGATTGCT…
CrRp3-cds39	CDS	34497;35456;1	319	960	42.6	Viruses	tailspike protein	Enterobacteria phage K1-5				90;82	100;100;320;2.13e-151	ATG .. TAA	Viruses;dsDNA viruses, no RNA stage;Caudovirales;Podoviridae;Autographivirinae;Sp6likevirus;Enterobacteria phage K1-5	MSYTFTEHTANGSQTTFPFRFAGRDKGYLKAADIIVEVKSEGGWSTVSGWTLTGTNQITFNVPPAEGTRLRIRRVVEKEEPYAEFDRGVTLDMKSLNNSFIHLLEISQEILDGFYPEGYFVKQDVSWGGHKITDLADGTEPNDAVNKGQLDDIDKKHTDWNNKQDIEIAELKAGMTSGIAHRTVPWYTIAQGGEQVIRPPYVFQDALVFLNGVLQHELIGAVSIQNSTITFAEPLVAGTEVYVLIGSRIATSEPNLQLELNFDLVEGQQVVKVGSAFKYIEVYLDGLLQPKLAYQVDGDIITFSERVPECRMTAKIITA	ATGAGTTATACATTCACTGAACATACAGCGAATGGCTCGCAAACTACCTTTCCCTTCAGGTTCGCTGGGAGGGATAAGGGTTATTTGAAGGCAGCCGATATTATCGTAGAGGTAAAGAGTGAAGGTGGTTGGAGCACGGTTAGTGGTTGGACACTGACTGGTACAAACCAGATTACCTTTAATGTACCACCAGCAGAAGGGACACGACTTCGTATTCGCAGAGTGGTAGAGAAAGAGGAGCCATATGCAGAGTTTGACCGAGGTGTTACTTTGGATATGAAGTCACTTAATAACTCCTTCATTCATCTTTTAGAAATCTCTCAAGAGATATTAGATGGTTTCTATCCAGAAGGTTACTTTGTCAAACAAGATGTATCTTGGGGCGGTCATAAGATTACT…
CrRp3-cds40	CDS	35466;35660;1	64	195	43.08	Viruses	hypothetical protein	Enterobacteria phage K1-5				100;95	100;100;64;2.05e-29	ATG .. TAA	Viruses;dsDNA viruses, no RNA stage;Caudovirales;Podoviridae;Autographivirinae;Sp6likevirus;Enterobacteria phage K1-5	MVNSELVDNGVKLAPPALVSGGYFLGISWDNWVLIATFIYTVLQIGDWFYNKFKIWREKRERTQ	ATGGTAAACTCCGAACTGGTAGATAATGGTGTGAAGCTGGCGCCACCTGCATTAGTCTCAGGTGGGTACTTCCTCGGTATCAGTTGGGATAATTGGGTGTTAATCGCAACATTCATTTATACCGTGTTGCAAATTGGGGACTGGTTTTATAATAAGTTCAAGATTTGGAGGGAGAAACGTGAGCGTACACAATAA
CrRp3-cds41	CDS	35644;35943;1	99	300	46.33	Viruses	putative terminase,small subunit	Enterobacteria phage vB_EcoP_ACG-C91				98;97	100;100;99;1.42e-45	GTG .. TAA	Viruses;dsDNA viruses, no RNA stage;Caudovirales;Podoviridae;Autographivirinae;Sp6likevirus;unclassified Sp6likevirus;Enterobacteria phage vB_EcoP_ACG-C91	MSVHNKHAATEDEVGILHGAITKMFNKKAQAILDTIEGDPDAALALVSGKDIGAMCKWVLDNGITATPAAQQEESKLSKRLKAIREASSGKIIQFTKED	GTGAGCGTACACAATAAACATGCAGCTACAGAGGATGAGGTCGGCATTCTGCATGGTGCCATTACCAAGATGTTCAACAAGAAAGCACAGGCAATACTGGACACTATAGAAGGAGATCCTGACGCAGCACTGGCTTTAGTGTCTGGTAAAGACATTGGAGCTATGTGTAAGTGGGTTTTAGATAATGGAATTACCGCTACACCTGCTGCACAGCAGGAGGAATCCAAGTTATCTAAGCGCCTCAAGGCTATCCGAGAGGCATCCAGTGGCAAGATCATTCAGTTCACTAAGGAGGATTAA
CrRp3-cds42	CDS	35943;37838;1	631	1896	46.47	Viruses	terminase, large subunit	Enterobacteria phage K1-5				98;96	100;100;630;0	ATG .. TAG	Viruses;dsDNA viruses, no RNA stage;Caudovirales;Podoviridae;Autographivirinae;Sp6likevirus;Enterobacteria phage K1-5	MAKARESQAEALARWEMLHELQQTFPYTAEGLLLFADTVIHNLIAGSPHLIRMQADILKFLFYGHKYRLIEAPRGIAKTTLAAIYTVFRIIHEPHKRIMVVSQNAKRAEEIAGWVVKIFRGLDFLEFMLPDIYAGDRASVKAFEIHYTLRGSDKSPSVSCYSIEAGMQGARADIILADDVESMQNARTAAGRALLEELTKEFESINQFGDIIYLGTPQNVNSIYNNLPARGYSVRIWTARYPSVEQEQCYGDFLAPMIVQDMKDNPALRTGYGLDGNSGAPCAPEMYDDDVLIEKEISQGAAKFQLQFMLNTRMMDADRYPLRLNNLIFTSFGTEEVPVMPTWSNDSINIIGDAPKYGNKPTDFMYRPVARPYEWGVVSRKIMYIDPAGGGKNGDETGV…	ATGGCTAAGGCAAGAGAATCACAAGCGGAGGCTCTTGCCAGATGGGAGATGCTACATGAATTACAGCAGACCTTTCCTTACACGGCAGAAGGTTTGCTTCTCTTTGCCGATACAGTTATTCATAATTTAATTGCAGGCAGCCCCCATCTGATTCGTATGCAGGCAGACATCTTGAAATTCCTATTCTATGGACACAAGTATCGCCTCATCGAAGCGCCCCGTGGTATCGCTAAGACTACACTGGCAGCAATCTATACGGTGTTCCGTATCATTCATGAGCCTCATAAGCGAATCATGGTTGTATCACAAAATGCTAAACGGGCAGAGGAAATTGCAGGTTGGGTAGTCAAAATCTTCCGAGGATTGGACTTCTTAGAGTTTATGCTGCCAGATATTTAC…
CrRp3-cds43	CDS	37996;38277;1	93	282	43.26	Viruses	hypothetical protein Phi78p50	Enterobacteria phage UAB_Phi78				72;61	100;102;93;7.86e-22	ATG .. TAA	Viruses;dsDNA viruses, no RNA stage;Caudovirales;Podoviridae;Autographivirinae;Sp6likevirus;unclassified Sp6likevirus;Enterobacteria phage UAB_Phi78	MDNDYSNQPLTGRYDRKQITPTSEALMLPVVTEESITKKANVINDATKSGKQKAAMVCRPVGGTLEVVIATGSKEDADWLSVKMDGVGLITPA	ATGGATAATGATTATAGTAATCAGCCTTTAACTGGTCGATATGACCGTAAACAGATTACACCAACCAGTGAAGCATTAATGCTCCCTGTTGTTACAGAGGAGTCTATTACGAAGAAGGCCAACGTTATCAATGATGCAACCAAATCTGGCAAACAGAAAGCAGCAATGGTTTGTCGCCCCGTAGGTGGTACTCTTGAGGTTGTCATTGCTACGGGTAGCAAAGAGGATGCAGACTGGTTGTCTGTTAAAATGGATGGCGTTGGCCTTATTACACCAGCTTAA
CrRp3-cds44	CDS	38294;38578;1	94	285	43.16	Viruses	hypothetical protein Phi78p51	Enterobacteria phage UAB_Phi78				86;78	100;99;95;8.19e-35	ATG .. TAA	Viruses;dsDNA viruses, no RNA stage;Caudovirales;Podoviridae;Autographivirinae;Sp6likevirus;unclassified Sp6likevirus;Enterobacteria phage UAB_Phi78	MSKYGDAGTTGQAFRVKAVQTIATAIPMPIVAEADLKKKDHPINIEHLSGKQKGAMVVVDKGDNNLYIAIARGSEPVDPWDVTTMKAVPVTPGD	ATGTCTAAATATGGCGATGCAGGTACTACTGGTCAGGCTTTTCGTGTAAAAGCAGTACAAACTATTGCAACTGCAATTCCTATGCCTATCGTGGCAGAAGCTGACCTTAAGAAGAAAGACCACCCAATTAACATTGAACACCTCTCTGGTAAACAGAAGGGGGCGATGGTAGTTGTAGATAAAGGTGATAACAATCTTTATATTGCTATTGCACGCGGCTCTGAACCAGTTGACCCGTGGGATGTAACTACTATGAAAGCTGTACCTGTAACACCGGGAGATTAA
CrRp3-cds45	CDS	38580;39278;1	232	699	39.91	Viruses	hypothetical protein	Lelliottia phage phD2B				51;38	36;90;89;0.0348	ATG .. TAA	Viruses;dsDNA viruses, no RNA stage;Caudovirales;Podoviridae;Autographivirinae;Sp6likevirus;unclassified Sp6likevirus;Lelliottia phage phD2B	MLGVTGQRNKSVATKVVADLATAATLEELRNPYSPINRADLSSKQEGSAVIVKKEDGNYSIFVATGSKPTDVWKELSPTIPEQEMPAEYIDMVDIQIHQDSASDLRMDSSRTSLIQTPMWDIAGELLFRNTLSATCSCTILADGAAGVRQDFNFKINGLLEQEEQYYDIDTLMCSIHSATTTNGLTLCMPDTKSAKTNKMVVMIDTMQSLTMSFDLNFLVEWTSPTRIMYAK	ATGCTTGGAGTAACAGGACAACGCAATAAGAGTGTAGCAACCAAGGTAGTAGCTGATTTAGCTACTGCTGCTACTTTAGAAGAATTACGAAACCCATATAGCCCTATTAACCGTGCTGACCTTTCTAGTAAACAAGAAGGTTCCGCTGTTATTGTTAAGAAAGAAGATGGCAATTATTCTATCTTTGTAGCAACAGGTAGCAAGCCGACTGATGTGTGGAAAGAGTTGTCTCCAACAATACCAGAGCAAGAAATGCCTGCTGAATATATTGATATGGTTGATATTCAAATCCATCAAGACTCTGCAAGTGACTTGCGTATGGACTCTTCTCGCACCAGCTTAATACAAACGCCAATGTGGGATATCGCAGGTGAATTGTTATTCCGCAATACACTTAGT…
CrRp3-cds46	CDS	39268;39612;1	114	345	45.8	Viruses	hypothetical protein	Enterobacteria phage UAB_Phi78		COG3108 COG3108 185 Uncharacterized protein conserved in bacteria		87;85	100;100;114;4.44e-51	ATG .. TAG	Viruses;dsDNA viruses, no RNA stage;Caudovirales;Podoviridae;Autographivirinae;Sp6likevirus;unclassified Sp6likevirus;Enterobacteria phage UAB_Phi78	MLNKHFKRKEFACRCGCGTSTVDAELLQVVTDVREHFGVPVVITSGHRCAKHNANVGGAKNSMHLTGKAADIKVTGVGPMEVRAYLCNKYPDKYGIGAYPTFTHIDVRGNKARW	ATGCTAAATAAACACTTCAAGCGCAAAGAGTTTGCTTGCCGATGTGGGTGCGGTACATCTACTGTTGATGCTGAGTTATTACAGGTAGTCACAGATGTGCGTGAGCACTTTGGTGTACCTGTAGTTATTACCTCTGGCCATCGCTGCGCAAAGCATAACGCCAACGTAGGAGGTGCTAAGAACTCCATGCATCTTACTGGTAAGGCTGCTGACATCAAGGTTACAGGTGTCGGACCAATGGAGGTACGTGCGTACCTATGTAATAAGTACCCTGATAAGTACGGAATTGGTGCTTATCCTACTTTTACACATATAGACGTGAGAGGTAACAAAGCACGATGGTAG
CrRp3-cds47	CDS	39606;39737;1	43	132	41.67	Viruses	hypothetical protein ACG-C91_0049	Enterobacteria phage vB_EcoP_ACG-C91				88;79	100;100;43;8.12e-14	ATG .. TAA	Viruses;dsDNA viruses, no RNA stage;Caudovirales;Podoviridae;Autographivirinae;Sp6likevirus;unclassified Sp6likevirus;Enterobacteria phage vB_EcoP_ACG-C91	MVGCVAWCERMVANASEEGNYEDWQNYSTLLAQWKGRCNEKAV	ATGGTAGGTTGTGTTGCATGGTGTGAACGCATGGTTGCTAATGCTTCAGAGGAAGGCAACTATGAAGATTGGCAGAACTACTCAACTTTATTAGCTCAATGGAAAGGGAGGTGCAATGAAAAAGCTGTTTAA
CrRp3-cds48	CDS	39721;39870;1	49	150	43.33	Viruses	hypothetical protein ACG-C91_0050	Enterobacteria phage vB_EcoP_ACG-C91				98;93	100;100;49;8.94e-17	ATG .. TAA	Viruses;dsDNA viruses, no RNA stage;Caudovirales;Podoviridae;Autographivirinae;Sp6likevirus;unclassified Sp6likevirus;Enterobacteria phage vB_EcoP_ACG-C91	MKKLFKSKKVVGAIIALVIALVSVGLGVDLGEGTEGSVTDVVCQVITCE	ATGAAAAAGCTGTTTAAGTCTAAGAAAGTTGTAGGTGCAATTATTGCACTGGTGATTGCCCTTGTTTCTGTAGGTCTTGGCGTAGACCTTGGCGAAGGTACGGAAGGTTCCGTTACCGACGTGGTATGCCAAGTAATTACCTGTGAATAA
CrRp3-cds49	CDS	39881;40081;1	66	201	52.24	Viruses	hypothetical protein ACG-C91_0051	Enterobacteria phage vB_EcoP_ACG-C91				95;90	100;90;66;8.32e-26	GTG .. TGA	Viruses;dsDNA viruses, no RNA stage;Caudovirales;Podoviridae;Autographivirinae;Sp6likevirus;unclassified Sp6likevirus;Enterobacteria phage vB_EcoP_ACG-C91	MVVGIIGLLLAAKKKKEEKEAQSEANHASDNPADWFADHFRVSDGVTRESKGKATEADADGSLRGR	GTGGTGGTAGGTATTATTGGCCTGCTGCTTGCCGCTAAGAAGAAGAAGGAAGAGAAGGAGGCACAAAGTGAGGCGAATCATGCTAGCGACAATCCTGCTGATTGGTTCGCTGACCACTTCAGGGTGTCAGACGGCGTTACCAGAGAGTCCAAAGGTAAAGCCACTGAAGCCGACGCTGACGGCAGTTTACGAGGTAGATGA
CrRp3-cds50	CDS	40290;42026;1	578	1737	41.57	Viruses	tail related protein	Salmonella phage vB_SalM_SJ2				76;61	100;79;585;1.14e-211	ATG .. TAA	Viruses;unclassified phages;Salmonella phage vB_SalM_SJ2	MAGLTKVGYSTLQIAVDSIEELRGTRNLIPSTFVLVENYYKGVLGGGGLFYIDTEDTSSEGDGGYTIINQTGQRLKRKLDGVCRWSDFGILPGMPMATTKEQCEAVWSYGLSKGFTRYETVMWGELELGHPLLFQVPATWDKGAISFVGTGVLKFKYDFVKGKPDDVVEIIVKLEDLSGHTPIHTVFNFDNKGMGRYEGKSIRYTALRHTTAKCSHIKIKGQNNYGYALFLYGGDNSVVYADLYNCNGQNLIRSPEGSYDSFGDGVYVAARNVTIDTPRIVTTQGGRAGIVFEGTWLDRVGGEVINPQIEGYDRGIHIECINNRMEAVSIRGGRIQDCNTSVLVFNGATTDMSSDMSVIIDGLSSRRDKVVSEHANPSGFSEGHIMVSGVNAQVISKGC…	ATGGCAGGTCTTACTAAGGTAGGATATTCTACCTTACAAATTGCAGTAGATAGCATAGAGGAGTTAAGAGGTACTAGAAACTTAATACCGAGTACCTTTGTTCTTGTTGAAAACTACTATAAAGGTGTTTTAGGTGGTGGTGGGCTATTCTATATAGACACAGAAGACACTTCATCAGAAGGTGATGGAGGTTATACTATTATAAATCAAACAGGGCAAAGACTGAAAAGAAAACTAGACGGTGTTTGTCGATGGTCAGATTTTGGTATTCTCCCTGGAATGCCTATGGCAACAACGAAGGAGCAATGTGAAGCTGTATGGTCTTATGGTCTATCCAAAGGCTTTACTAGGTATGAAACAGTTATGTGGGGAGAGTTAGAACTAGGACACCCATTGCTG…
CrRp3-cds51	CDS	42110;42979;1	289	870	39.89	Viruses	putative lyase	Citrobacter phage CR8				68;54	91;54;268;5.54e-74	ATG .. TGA	Viruses;dsDNA viruses, no RNA stage;Caudovirales;Podoviridae;Autographivirinae;unclassified Autographivirinae;Citrobacter phage CR8	MIQRLGSKLVKHSETNLGDMLDTRIPFLYESSPKSNMGDIKGRTQNTIKVATWNVWGAGSGSKYGGIDSNIRIRDLQERLLNAKLDFCGMQECYFNTQSPVSKLVIYPFNTAFHGVVEPFSDGKIALDFDYGNVALSGGNVVSNTNKVFTTGKPQPGHTDKEERGYTRTVSEVNGVRFCVYNTHLSYEPTRYPAQMQELCDAILGDQEQRIILMGDFNHDNLALFKPLTDAGFIIGNNKEFNTNNTEAGGTWYIDNIVYKGFRAIERNIQECSKKLADHKMFYVTLEAV	ATGATTCAACGTTTAGGATCTAAACTGGTGAAACACTCAGAGACAAATTTAGGGGATATGCTTGATACACGCATCCCTTTTCTCTACGAGTCCTCACCGAAAAGTAATATGGGGGACATTAAAGGGCGCACACAAAATACAATCAAGGTTGCTACTTGGAATGTTTGGGGTGCTGGCTCTGGTTCGAAATATGGAGGTATTGACTCTAACATTCGTATTCGTGACTTACAGGAGAGATTGCTGAATGCCAAGCTAGACTTCTGTGGTATGCAGGAGTGTTACTTTAATACTCAATCTCCAGTGAGTAAACTTGTTATTTACCCGTTTAATACAGCCTTTCATGGTGTAGTAGAACCTTTTAGTGACGGTAAAATTGCACTAGATTTTGACTATGGTAAC…
CrRp3-cds52	CDS	42976;43809;1	277	834	43.88	Viruses	minor structural protein, phage adsorption	Citrobacter phage CR8				71;53	95;97;266;8.2e-75	ATG .. TAA	Viruses;dsDNA viruses, no RNA stage;Caudovirales;Podoviridae;Autographivirinae;unclassified Autographivirinae;Citrobacter phage CR8	MIHLPIGGDISIWGGESLNLEMRRLDNEITDLKARSKVILFSSLKDLNLPETATLLDIAKRLPRNSMLQMSAYNATHGSTMPLPYFNQASNPAYRSGELTAYKCSDEKKVHFRWQDEGAVAYCNINRHTSDTPTPWVFLPIPNMNYVNAGAGYWGNLISNIWVEGTYYFTSSQMAGFTDKPTSAGAYVIVKNKDKLPTSDRIYHVIENHGSCRTYIRQNNNTWRNIPIVHTEAVADSELRVGDMKVAGNGRIHMRLSNSLVGQLTYVGEPASSAQVG	ATGATTCATTTACCTATCGGTGGAGATATTAGTATATGGGGTGGCGAATCCCTTAACCTAGAGATGCGCAGGCTTGATAATGAGATTACTGACCTCAAGGCTAGGAGTAAGGTCATCCTTTTTAGTAGTTTAAAGGATCTTAATCTGCCTGAGACAGCCACCCTTCTGGATATAGCTAAGCGCTTGCCTCGTAATTCAATGCTTCAGATGTCTGCATACAACGCTACGCACGGCAGTACAATGCCACTACCTTATTTCAACCAAGCATCTAATCCTGCATATAGGTCTGGTGAGCTGACTGCCTACAAGTGCTCAGATGAGAAGAAGGTACACTTTAGATGGCAAGACGAGGGTGCCGTAGCTTACTGTAATATCAACAGGCACACAAGTGATACACCG…
CrRp3-cds53	CDS	43905;44159;1	84	255	41.18		hypothetical protein							GTG .. TAG		MVIVSSKKRGLDKIVQTGLAVKEGKHLNTDTGSMEKIVETGKQAMSGGLDKGTRKQAEFNKIIEFGKEAKRKFLKPSAVEPVRH	GTGGTTATTGTATCTAGTAAGAAGAGAGGACTAGATAAAATAGTGCAGACAGGTCTTGCTGTTAAAGAAGGTAAACATCTTAATACTGATACTGGTTCAATGGAGAAGATCGTTGAAACAGGAAAACAGGCTATGTCTGGTGGGTTGGACAAGGGTACACGGAAGCAGGCTGAGTTCAATAAGATTATTGAGTTCGGTAAGGAAGCTAAGCGGAAGTTCCTAAAACCATCTGCTGTAGAACCTGTAAGACACTAG
CrRp3-cds54	CDS	44192;44347;1	51	156	42.95	Viruses	hypothetical protein	Escherichia phage e4/1c				67;53	84;57;43;0.000692	ATG .. TAA	Viruses;dsDNA viruses, no RNA stage;Caudovirales;Siphoviridae;unclassified Siphoviridae;Escherichia phage e4/1c	MIWIHTYGIGPFKKNILRKIHESEESALASQKVLGGTIQCYMKKPQGFDLV	ATGATTTGGATTCACACGTATGGTATAGGGCCATTCAAGAAGAATATACTCAGGAAGATCCATGAGTCCGAGGAATCAGCCTTAGCTAGCCAGAAGGTACTTGGTGGAACTATCCAGTGCTACATGAAGAAGCCACAAGGTTTTGACTTAGTGTAA
//
