## Supplementary material for "Isolation and characterization of bacteriophages that infect *Citrobacter rodentium*, a model pathogen for investigating human intestinal diseases": Table S3

### Sheet: Table S3
Supplementary Table S3. Classification of the best hits of phages CrRp3 and CrRp10.
CrRp3					CrRp10
Organism	classification	Count	%		Organism	Classification	Count	%
Enterobacteria phage K1-5	Sp6likevirus	12	0.222222		Enterobacteria phage ime09	T4likevirus	40	0.149813
Enterobacteria phage K1E	Sp6likevirus	12	0.222222		Enterobacteria phage T4	T4likevirus	39	0.146067
Enterobacteria phage vB_EcoP_ACG-C91	Sp6likevirus	12	0.222222		Shigella phage Shfl2	T4likevirus	32	0.11985
Enterobacteria phage UAB_Phi78	Sp6likevirus	7	0.12963		Enterobacteria phage RB51	T4likevirus	27	0.101124
Enterobacteria phage SP6	Sp6likevirus	4	0.0740741		Enterobacteria phage RB32	T4likevirus	23	0.0861423
Citrobacter phage CR8	unclassified	2	0.037037		Enterobacteria phage RB14	T4likevirus	19	0.071161
Lelliottia phage phD2B	Sp6likevirus	2	0.037037		Yersinia phage phiD1	unclassified Myovirus	12	0.0449438
Escherichia phage e4/1c	unclassified Siphoviridae	1	0.0185185		Enterobacteria phage vB_EcoM_ACG-C40	T4likevirus	10	0.0374532
Salmonella phage vB_SalM_SJ2	unclassified	1	0.0185185		Escherichia phage HY01	unclassified Myovirus	10	0.0374532
no hits		1	0.0185185		Escherichia phage wV7	T4likevirus	10	0.0374532
Total		54	1		Escherichia phage e11/2	T4likevirus	8	0.0299625
					Enterobacteria phage AR1	T4likevirus	7	0.0262172
					Shigella phage pSs-1	unclassified Myovirus	7	0.0262172
					Enterobacteria phage RB3	T4likevirus	6	0.0224719
					Escherichia phage ECML-134	T4likevirus	6	0.0224719
					Yersinia phage PST	T4likevirus	4	0.0149813
					Enterobacteria phage RB27	T4likevirus	3	0.011236
					Enterobacteria phage RB5	T4likevirus	1	0.00374532
					Escherichia phage LZ9	T4likevirus	1	0.00374532
					Escherichia phage vB_EcoM_JS09	T4likevirus	1	0.00374532
					Escherichia phage vB_EcoM_PhAPEC2	T4likevirus	1	0.00374532
					Total		267	1
