## Supplementary material for "Isolation and characterization of bacteriophages that infect *Citrobacter rodentium*, a model pathogen for investigating human intestinal diseases": Table S4

### Sheet: Table S4
Supplementary Table S4. E. coli phage complete genomes used in genome-blast distance phylogeny analyses.
accession number	name	Family	GC%	length	description
NC_000924	ecoli-podo-933W	Autographiviridae	49.37	61670	Enterobacteria phage 933W, complete genome.
NC_004913	ecoli-podo-Stx1	Autographiviridae	49.69	59866	Stx1 converting phage DNA, complete genome.
NC_004914	ecoli-podo-Stx2-II	Autographiviridae	49.9	62706	Stx2 converting phage II DNA, complete genome.
NC_007637	ecoli-podo-K1E	Autographiviridae	45.05	45251	Enterobacteria phage K1E, complete genome.
NC_007804	ecoli-podo-phiV10	Autographiviridae	48.97	39104	Escherichia phage phiV10, complete genome.
NC_008152	ecoli-podo-K1-5	Autographiviridae	45.25	44385	Enterobacteria phage K1-5, complete genome.
NC_008720	ecoli-podo-N4	Autographiviridae	41.3	70153	Enterobacteria phage N4, complete genome.
NC_010237	ecoli-podo-Min27	Autographiviridae	49.5	63395	Enterobacteria phage Min27, complete genome.
NC_010324	ecoli-podo-phiEco32	Autographiviridae	42.27	77554	Enterobacteria phage phiEco32, complete genome.
NC_015719	ecoli-podo-K30	Autographiviridae	51.43	40940	Enterobacteria phage K30, complete genome.
NC_015933	ecoli-podo-vB-EcoP-G7C	Autographiviridae	43.42	72917	Escherichia phage vB_EcoP_G7C, complete genome.
NC_018835	ecoli-podo-NJ01	Autographiviridae	42.05	77448	Enterobacteria phage NJ01, complete genome.
NC_018846	ecoli-podo-P13374	Autographiviridae	50.23	60894	Escherichia phage P13374, complete genome.
NC_018854	ecoli-podo-ECBP1	Autographiviridae	42.73	69855	Escherichia phage ECBP1, complete genome.
NC_018859	ecoli-podo-ECBP2	Autographiviridae	42.42	77315	Escherichia phage ECBP2, complete genome.
NC_019423	ecoli-podo-IME11	Autographiviridae	43.14	72570	Enterobacter phage IME11, complete genome.
NC_019442	ecoli-podo-TL-2011c	Autographiviridae	50.3	60523	Escherichia phage TL-2011c, complete genome.
NC_019445	ecoli-podo-TL-2011b	Autographiviridae	47.05	44784	Escherichia phage TL-2011b, complete genome.
NC_019520	ecoli-podo-phiKT	Autographiviridae	51.59	42608	Escherichia phage phiKT, complete genome.
NC_023593	ecoli-podo-KBNP1711	Autographiviridae	42.37	76184	Escherichia phage KBNP1711, complete genome.
NC_024142	ecoli-podo-Bp4	Autographiviridae	42.88	72583	Enterobacteria phage Bp4, complete genome.
NC_024379	ecoli-podo-PE3-1	Autographiviridae	49.93	39093	Escherichia phage PE3-1, complete genome.
NC_024786	ecoli-podo-vB-EcoP-PhAPEC5	Autographiviridae	43.49	71248	Escherichia phage vB_EcoP_PhAPEC5, complete genome.
NC_024790	ecoli-podo-vB-EcoP-PhAPEC7	Autographiviridae	43.34	71778	Escherichia phage vB_EcoP_PhAPEC7, complete genome.
NC_027330	ecoli-podo-ECBP5	Autographiviridae	45.89	45403	Escherichia phage ECBP5, complete genome.
NC_027381	ecoli-podo-Pollock	Autographiviridae	36.02	68365	Escherichia phage Pollock, complete genome.
NC_027387	ecoli-podo-CICC-80001	Autographiviridae	48.82	38810	Escherichia phage CICC 80001, complete genome.
NC_027395	ecoli-podo-vB-EcoP-SU10	Autographiviridae	42.06	77327	Phage vB_EcoP_SU10, complete genome.
NC_027984	ecoli-podo-Stx2-vB-EcoP-24B	Autographiviridae	49.68	57677	Stx2 converting phage vB_EcoP_24B, complete genome.
NC_028449	ecoli-podo-PA2	Autographiviridae	50.17	63569	Escherichia phage PA2, complete genome.
NC_028660	ecoli-podo-phi191	Autographiviridae	50.19	61035	Escherichia phage phi191, complete genome.
NC_028822	ecoli-podo-P483	Autographiviridae	48.44	40829	Escherichia phage P483, complete genome.
NC_028863	ecoli-podo-P694	Autographiviridae	48.42	40477	Escherichia phage P694, complete genome.
NC_028903	ecoli-podo-172-1	Autographiviridae	41.98	77266	Escherichia phage 172-1, complete genome.
NC_031114	ecoli-podo-64795-ec1	Autographiviridae	48.66	39235	Escherichia phage 64795_ec1, complete genome.
NC_031937	ecoli-podo-LM33-P1	Autographiviridae	50.19	38979	Escherichia phage LM33_P1 genome assembly, chromosome: I.
NC_031943	ecoli-podo-vB-EcoP-GA2A	Autographiviridae	51.1	40470	Escherichia phage vB_EcoP_GA2A, complete genome.
KC618326	ecoli-myo-P2	Myoviridae	52.6	31200	Enterobacteria phage P2, complete genome.
NC_000929	ecoli-myo-Mu	Myoviridae	52.05	36717	Enterobacteria phage Mu, complete genome.
NC_001317	ecoli-myo-186	Myoviridae	53.09	30624	Bacteriophage 186, complete sequence.
NC_001895	ecoli-myo-P2	Myoviridae	50.17	33593	Enterobacteria phage P2, complete genome.
NC_005856	ecoli-myo-P1	Myoviridae	47.31	94800	Enterobacteria phage P1, complete genome.
NC_010105	ecoli-myo-JS98	Myoviridae	39.51	170523	Enterobacteria phage JS98, complete genome.
NC_011041	ecoli-myo-rv5	Myoviridae	43.56	137947	Escherichia coli bacteriophage rv5, complete sequence.
NC_012740	ecoli-myo-JSE	Myoviridae	40.51	166418	Enterobacteria phage JSE, complete genome.
NC_012749	ecoli-myo-WV8	Myoviridae	38.89	88487	Enterobacteria phage WV8, complete genome.
NC_013594	ecoli-myo-D108	Myoviridae	51.76	37235	Escherichia phage D108, complete genome.
NC_014792	ecoli-myo-vB-EcoM-VR7	Myoviridae	40.33	169285	Enterobacteria phage vB_EcoM-VR7, complete genome.
NC_016570	ecoli-myo-vB-EcoM-CBA120	Myoviridae	44.5	157304	Escherichia phage vB_EcoM_CBA120, complete genome.
NC_018855	ecoli-myo-HX01	Myoviridae	37.59	169158	Enterobacteria phage HX01, complete genome.
NC_019399	ecoli-myo-vB-EcoM-ACG-C40	Myoviridae	35.24	167396	Enterobacteria phage vB_EcoM_ACG-C40, complete genome.
NC_019452	ecoli-myo-PhaxI	Myoviridae	44.53	156628	Escherichia phage PhaxI, complete genome.
NC_019503	ecoli-myo-ime09	Myoviridae	35.67	166499	Enterobacteria phage ime09, complete genome.
NC_019505	ecoli-myo-wV7	Myoviridae	35.4	166452	Escherichia phage wV7, complete genome.
NC_019517	ecoli-myo-vB-EcoM-FV3	Myoviridae	43.7	136947	Enterobacteria phage vB_EcoM-FV3, complete genome.
NC_020079	ecoli-myo-phAPEC8	Myoviridae	39.15	147737	Escherichia phage phAPEC8, complete genome.
NC_021344	ecoli-myo-Lw1	Myoviridae	43.49	176227	Escherichia phage Lw1, complete genome.
NC_022323	ecoli-myo-2-JES-2013	Myoviridae	43.57	136910	Escherichia phage 2 JES-2013, complete genome.
NC_022968	ecoli-myo-4MG	Myoviridae	46.33	148567	Enterobacteria phage 4MG, complete genome.
NC_024124	ecoli-myo-vB-EcoM-JS09	Myoviridae	37.65	169148	Escherichia phage vB_EcoM_JS09, complete genome.
NC_024125	ecoli-myo-e11-2	Myoviridae	35.28	168470	Escherichia phage e11/2, complete genome.
NC_024134	ecoli-myo-vB-EcoM-FFH2	Myoviridae	43.61	139020	Escherichia phage vB_EcoM_FFH2, complete genome.
NC_024794	ecoli-myo-vB-EcoM-PhAPEC2	Myoviridae	37.73	167318	Escherichia phage vB_EcoM_PhAPEC2, complete genome.
NC_025430	ecoli-myo-vB-EcoM-ep3	Myoviridae	53.35	42351	Escherichia phage vB_EcoM-ep3, complete genome.
NC_025441	ecoli-myo-ECML-117	Myoviridae	46.2	66854	Escherichia phage ECML-117, complete genome.
NC_025446	ecoli-myo-ECML-4	Myoviridae	45.03	157308	Escherichia phage ECML-4, complete genome.
NC_025447	ecoli-myo-121Q	Myoviridae	34.11	348532	Escherichia phage 121Q, complete genome.
NC_025449	ecoli-myo-ECML-134	Myoviridae	35.41	166783	Escherichia phage ECML-134, complete genome.
NC_025830	ecoli-myo-Av-05	Myoviridae	40.04	120938	Escherichia phage Av-05, complete genome.
NC_027337	ecoli-myo-vB-EcoM-VpaE1	Myoviridae	38.94	88403	Escherichia phage vB_EcoM-VpaE1, complete genome.
NC_027349	ecoli-myo-HY01	Myoviridae	35.45	166977	Escherichia phage HY01, complete genome.
NC_027364	ecoli-myo-PBECO-4	Myoviridae	34.09	348113	Escherichia phage PBECO 4, complete genome.
NC_027369	ecoli-myo-EC6	Myoviridae	38.9	86231	Escherichia phage EC6, complete genome.
NC_027983	ecoli-myo-AR1	Myoviridae	35.33	167435	Enterobacteria phage AR1 DNA, complete genome.
NC_027995	ecoli-myo-vB-EcoM-ECO1230-10	Myoviridae	53.37	41666	Escherichia phage vB_EcoM_ECO1230-10, complete genome.
NC_028248	ecoli-myo-slur16	Myoviridae	43.61	136896	Escherichia phage slur16, complete genome.
NC_028448	ecoli-myo-slur14	Myoviridae	35.4	167467	Escherichia phage slur14, complete genome.
NC_028780	ecoli-myo-slur07	Myoviridae	35.43	167124	Escherichia phage slur07, complete genome.
NC_028808	ecoli-myo-SUSP1	Myoviridae	39.76	90743	Escherichia phage SUSP1, complete genome.
NC_028825	ecoli-myo-vB-EcoM-AYO145A	Myoviridae	39	87372	Escherichia phage vB_EcoM_AYO145A, complete genome.
NC_028847	ecoli-myo-QL01	Myoviridae	39.65	170527	Enterobacteria phage QL01, complete genome.
NC_028872	ecoli-myo-HY02	Myoviridae	38.92	86252	Escherichia phage HY02, complete genome.
NC_028894	ecoli-myo-vB-EcoM-VR20	Myoviridae	40.45	170336	Enterobacteria phage vB_EcoM_VR20, complete genome.
NC_028896	ecoli-myo-pro147	Myoviridae	50.74	32675	Escherichia phage pro147, complete genome.
NC_028925	ecoli-myo-vB-EcoM-VR25	Myoviridae	40.42	170822	Enterobacteria phage vB_EcoM_VR25, complete genome.
NC_028927	ecoli-myo-slur02	Myoviridae	35.52	167298	Escherichia phage slur02, complete genome.
NC_028935	ecoli-myo-SUSP2	Myoviridae	40.16	88698	Escherichia phage SUSP2, complete genome.
NC_028943	ecoli-myo-pro483	Myoviridae	52.98	29237	Escherichia phage pro483, complete genome.
NC_028957	ecoli-myo-vB-EcoM-VR26	Myoviridae	40.22	171541	Enterobacteria phage vB_EcoM_VR26, complete genome.
NC_029023	ecoli-myo-JH2	Myoviridae	38.82	87712	Escherichia phage JH2, complete genome.
NC_029091	ecoli-myo-APCEc01	Myoviridae	37.71	168771	Escherichia phage APCEc01, complete genome.
NC_031030	ecoli-myo-UFV-AREG1	Myoviridae	35.28	170788	Escherichia phage UFV-AREG1, complete genome.
NC_031047	ecoli-myo-HY03	Myoviridae	35.3	170770	Escherichia phage HY03, complete genome.
NC_031082	ecoli-myo-vB-EcoM-Alf5	Myoviridae	39.02	87662	Escherichia phage vB_EcoM_Alf5, complete genome.
NC_031103	ecoli-myo-vB-EcoM-UFV13	Myoviridae	35.54	165772	Escherichia phage vB_EcoM-UFV13, complete genome.
NC_031928	ecoli-myo-WG01	Myoviridae	39.62	169936	Escherichia phage WG01, complete genome.
NC_031934	ecoli-myo-MX01	Myoviridae	39.56	168929	Escherichia phage MX01, complete genome.
